# Phase diagrams of bone remodeling using a 3D stochastic cellular automaton

**DOI:** 10.1101/2023.12.21.572505

**Authors:** Anna-Dorothea Heller, Angelo Valleriani, Amaia Cipitria

**Affiliations:** Department of Biomaterials, Max Planck Institute of Colloids and Interfaces, Potsdam, Germany; Group of Bioengineering in Regeneration and Cancer, Biogipuzkoa Health Research Institute, San Sebastian, Spain; IKERBASQUE, Basque Foundation for Science, Bilbao, Spain

**Author notes:** These authors contributed equally to this work (Angelo Valleriani, Amaia Cipitria).

## Abstract

We propose a 3D stochastic cellular automaton model, governed by evolutionary game theory, to simulate bone remodeling dynamics. The model includes four voxel states: *Formation, Quiescence, Resorption*, and *Environment*. We simulate the *Resorption* and *Formation* processes on separate time scales to explore the parameter space and derive a phase diagram that illustrates the sensitivity of these processes to parameter changes. Combining these results, we simulate a full bone remodeling cycle. Furthermore, we show the importance of modeling small neighborhoods for studying local bone microenvironment controls. This model can guide experimental design and, in combination with other models, it could assist to further explore external impacts on bone remodeling. Consequently, this model contributes to an improved understanding of complex dynamics in bone remodeling dynamics and exploring alterations due to disease or drug treatment.

**Author summary:** Functional well-balanced bone remodeling is crucial for a healthy skeleton. Understanding the various causes for the disruption of this complex process requires models that combine behavior on micro- and macro-level. We propose a 3D stochastic cellular automaton model, where each voxel can take one of four different states representing phases of bone remodeling: *Formation, Quiescence, Resorption* and *Environment*. With a qualitative analysis, we show how and when small changes in key interaction parameters can make the difference between healthy and pathological bone remodeling. We also highlight the importance of spatial modeling and the size of the neighborhood for investigating local mechanisms. Our proposed model opens the window to explore the complex interplay of factors essential for healthy bone remodeling and potential alterations due to disease or drug treatment. In the long term this could help with the development of new treatment options for bone diseases.
