## Supplementary material for "Phase diagrams of bone remodeling using a 3D stochastic cellular automaton": S1_Table

### Sheet: Sheet1
g_VR	g_QF	number of parameter combinations	number of simulation runs	number of runs with Formation left	% of runs with Formation left	excluded parameter combinations for evaluation	% of excluded parameter combinations for evaluation	median before exclusion	median after exclusion
0.3	0.8	19470	389400	460	0.0011813	460	0.0236261	3	3
0.5	0.5	12584	251680	137	0.000544342	114	0.00905912	4.5	4.5
0.8	0.3	8585	171700	127	0.000739662	127	0.0147932	5	5
